# Global Landscape of Human Kinase Motifs in Viral Proteomes

**DOI:** 10.1101/2025.06.02.657064

**Authors:** Kareem Alba, Declan M. Winters, Sara K. Makanani, Prashant Kaushal, Yennifer Delgado, Immy A. Ashley, Shipra Sharma, Sophie F. Blanc, Erin Kim, Tomer M. Yaron-Barir, Jared L. Johnson, Justin Selby, Min Hur, Jocelyn Ni, Jasmine Nguyen, Matthew Lawson, Evan T. Wynn, Sophie Lin, Marc H. Brent, Elaine Yip, Ahmad Kassem, Charles O. Olwal, James Wohlschlegel, Oliver I. Fregoso, Ting-Ting Wu, Melody M.H. Li, Mehdi Bouhaddou

**Author notes:** These authors contributed equally to the work (Kareem Alba, Declan M. Winters).

## Abstract

Viruses are classically viewed as targets of host sensing, yet whether they also sense and respond to host cues remains largely unexplored. We propose that host-driven post-translational modification of viral proteins allows viruses to dynamically sense host cellular states. We annotated human kinase motifs in 1,505 viral proteomes and discovered an enrichment for stress, inflammation, and cell-cycle kinases. Mapping kinase motifs onto 21,606 viral protein structures and integrating with phosphoproteomics of infected cells revealed surface-accessible residues were preferentially phosphorylated, showed greater kinase specificity, and were under positive selection for stress and immune kinase motifs. Temporal phosphoproteomics of alphavirus-infected cells confirmed stress kinase activation and viral protein phosphorylation, and MAP kinase inhibition reduced alphavirus replication and phosphorylation of ERK and JNK motifs on viral proteins. Our findings suggest that viruses evolved as biosensors of the host signaling state, unveiling new antiviral opportunities aimed at disrupting virus decision-making.
