## Supplemental Table 1 for "Global Landscape of Human Kinase Motifs in Viral Proteomes"

### Sheet: Sheet1
Virus	Genus	Family	Genome	Baltimore	Group	Total_Num_AA	num_of_HC_motifs	num_STY	ratio_hc_sty	Acidophilic	Alpha/MLK	Assorted	Basophilic	Divergent CMGC	EIF2AK/TLK	IKK	LKB/CAMKK	MAP3K	MAP4K	NAK	NEK/ASK	PIKK	PKC	Pro-directed	RIPK/WNK	ULK/TTBK
Adeno-associated virus 2 (isolate Srivastava/1982) (AAV-2)	Dependoparvovirus	Parvoviridae	DNA	ss_DNA	II	68119455	229	334	0.685629	-0.0266606	0.000540213	0.00212402	-0.044099	0.00831442	-0.0261866	0.00312099	-0.0108484	-0.0182379	-0.0100946	-0.00831431	0.00469752	-0.00420355	-0.00243324	-0.0626224	-0.0139586	-0.00222068
Aichi virus (strain Human/A846/88/1989) (AiV) (Aichi virus (strain A846/88))	Kobuvirus	Picornaviridae	RNA	ss_RNA+	IV	314494080	301	485	0.620619	-0.120693	-0.0452443	-0.0242018	-0.0863456	-0.0567753	-0.0377648	-0.00870289	0.0124247	-0.0398526	-0.0368196	0.00729323	-0.0119603	0.00641645	-0.0564055	-0.018355	-0.0275392	0.00110229
Australian bat lyssavirus (isolate Bat/AUS/1996) (ABLV)	Lyssavirus	Rhabdoviridae	RNA	ss_RNA-	V	260266698	439	649	0.676425	-0.0266292	0.00360894	-0.0155077	-0.020949	-0.047627	0.0189605	0.00604166	-0.0281705	-0.0100592	0.00793642	-0.00721513	0.0116964	-0.0122118	0.0172129	-0.0616847	0.0464244	0.00595809
BK polyomavirus (BKPyV) (Human polyomavirus 1)	Polyomavirus	Polyomaviridae	DNA	ds_DNA	I	34679319	199	278	0.715827	0.0765074	0.0675833	0.0150801	0.0408263	-0.0292121	0.020271	-0.0120178	-0.0163752	0.00469049	0.0633365	0.0131323	0.0178939	0.0619585	0.0806097	0.00664352	0.0418706	0.00851263
Banna virus (strain Indonesia/JKT-6423/1980) (BAV)	Seadornavirus	Reoviridae	RNA	ds_RNA	III	180390855	549	852	0.644366	-0.0557941	-0.0224104	-0.0262895	-0.0456652	-0.0689244	0.00110281	-0.0101416	-0.0376072	-0.0103814	-0.0128987	-0.0202949	-0.00421368	-0.0225944	-0.0225798	-0.10774	-0.0145396	0.000507625
Barmah forest virus (BFV)	Alphavirus	Togaviridae	RNA	ss_RNA+	IV	332431344	387	629	0.615262	-0.073219	-0.0108071	-0.016507	-0.0244041	-0.0100099	-0.0314673	-0.0213658	0.0140889	0.00475376	0.00913067	0.015837	0.010697	-0.0150717	-0.00576843	-0.0338803	-0.0080645	-0.0123029
Bunyamwera virus (BUNV)	Orthobunyavirus	Bunyaviridae	RNA	ss_RNA-	V	316859589	438	682	0.642229	-0.0592415	-0.00999792	-0.00155497	-0.013607	-0.0792643	0.00184237	-0.00701182	-0.0267179	0.00929215	0.000162962	-0.0202554	0.000332616	-0.012528	-0.0105707	-0.111603	0.034336	0.0415843
Bunyavirus La Crosse (isolate Human/United States/L78/1978)	Orthobunyavirus	Bunyaviridae	RNA	ss_RNA-	V	321898374	451	700	0.644286	-0.0394712	-0.00463358	-0.0176446	-0.0492177	-0.0560323	0.00853011	-0.009497	-0.0252093	0.0344402	0.00588088	-0.0134835	0.00583502	-0.0317191	-0.0161337	-0.0806527	0.0148688	0.0262489
Bunyavirus snowshoe hare	Orthobunyavirus	Bunyaviridae	RNA	ss_RNA-	V	322859826	449	700	0.641429	-0.0283497	0.00369984	-0.0181541	-0.0470492	-0.0698249	-0.00889055	-0.00978614	-0.0182011	0.0261653	0.00719234	-0.0119793	0.0127468	-0.0337465	-0.0128637	-0.0742365	0.017533	0.0200014
Cercopithecine alphaherpesvirus 2	Lymphocryptovirus	Herpesviridae	DNA	ds_DNA	I	1034807898	1891	2273	0.83194	0.0313138	0.0295505	0.0176431	0.0504693	0.119865	-0.002019	-0.00268478	0.0585246	-0.0181453	0.0108599	0.0320668	0.0300781	-0.0137687	0.0147526	0.13407	0.0277281	0.00727041
Chandipura virus	Vesiculovirus	Rhabdoviridae	RNA	ss_RNA-	V	237252510	423	607	0.69687	-0.0277055	-0.0195841	0.0062571	-0.00592163	-0.0540643	0.00465759	0.0063211	-0.0243205	-0.0203465	0.0109067	-0.00700814	-0.0025237	-0.00668526	-0.00946788	-0.0689293	-0.0187354	0.0127162
Chikungunya virus (strain S27-African prototype) (CHIKV)	Alphavirus	Togaviridae	RNA	ss_RNA+	IV	369840270	412	633	0.650869	-0.0472647	0.0113044	-0.0303476	-0.0294753	-0.00619927	-0.0215821	-0.0138924	-0.0178467	-0.0103602	0.00598246	0.0143417	0.0133854	-0.0146054	-0.0176635	-0.0260918	-0.00248197	-0.00260744
Cosavirus A (isolate Human/Pakistan/0553/-) (HCoSV-A)	Cosavirus	Picornaviridae	RNA	ss_RNA+	IV	218183652	242	391	0.618926	-0.0922433	-0.0136146	-0.0169257	-0.0723773	-0.0290835	-0.00900754	-0.00113479	-0.0140597	0.00703175	-0.00661823	-0.0157346	0.0102784	-0.017953	-0.0137352	-0.0261598	-0.0298593	-0.0117611
Cowpox virus (strain Brighton Red) (CPV)	Orthopoxvirus	Poxviridae	DNA	ds_DNA	I	203932659	660	1022	0.645793	-0.0467127	-0.0360873	-0.0229276	-0.0541324	-0.074073	-0.00914595	-0.00585961	-0.0286431	-0.00819965	-0.000144417	-0.0282293	-0.0136162	-0.0280947	-0.0261481	-0.108495	0.00542267	0.0117938
Coxsackievirus A16 (strain G-10)	Enterovirus	Picornaviridae	RNA	ss_RNA+	IV	222403095	254	395	0.643038	-0.0580085	-0.000915228	-0.0183641	-0.0676099	-0.0383716	-0.00670605	-0.00639535	0.0200518	0.00292193	-0.00830326	-0.00484364	0.00883993	0.0122541	-0.0413943	-0.0667648	-0.0306402	0.00270543
Crimean-Congo hemorrhagic fever virus (strain Nigeria/IbAr10200/1970) (CCHFV)	Nairovirus	Bunyaviridae	RNA	ss_RNA-	V	939033714	751	1125	0.667556	-0.0345379	-0.0155465	-0.0151882	-0.0289642	-0.0485946	-0.00544467	-4.02104e-05	-0.0208593	-0.0242845	-0.00529784	-0.0124666	-0.0147433	-0.0133112	-0.0213346	-0.0701531	-0.0108218	-0.0132226
Dengue virus type 1 (strain Nauru/West Pac/1974) (DENV-1)	Flavivirus	Flaviviridae	RNA	ss_RNA+	IV	497545344	369	534	0.691011	-0.047186	0.00666053	-0.00645935	-0.00700388	-0.00698637	-0.0261866	-0.0226291	0.00273574	-0.00898283	0.0263288	-0.00376139	0.0164157	-0.0126376	-0.00243324	-0.046202	0.0202256	-0.00378808
Dugbe virus (isolate ArD44313) (DUGV)	Nairovirus	Bunyaviridae	RNA	ss_RNA-	V	924672099	705	1054	0.66888	-0.0450215	-0.0193135	-0.0205286	-0.0286489	-0.0600167	-0.00237704	-0.0215469	-0.0156625	-0.0187231	-0.0126323	-0.000514635	-0.00955834	-0.0169666	-0.0154203	-0.0894921	-0.00899516	-0.00811708
Duvenhage virus (DUVV)	Lyssavirus	Rhabdoviridae	RNA	ss_RNA-	V	266769957	428	644	0.664596	-0.0176502	-0.0190395	-0.00517161	-0.0353068	-0.0340563	0.0199256	0.00745472	-0.0267179	-0.0178326	0.00197128	-0.00940553	0.0111825	-0.0161447	0.00389587	-0.055545	0.0379526	0.0108429
Eastern chimpanzee simian foamy virus	Simiispumavirus	Retroviridae	RNA_RT	ss_RNA_RT	VI	127131396	375	555	0.675676	-0.0625641	0.00831886	-0.0108221	0.000203092	0.0133667	-0.0196641	0.000394629	-0.00385418	0.00211929	0.00452467	0.00454953	-0.0103441	-0.0136114	-0.00259233	0.000939787	-0.00452876	-0.00636234
Eastern equine encephalitis virus (EEEV) (Eastern equine encephalomyelitis virus)	Alphavirus	Togaviridae	RNA	ss_RNA+	IV	248061183	395	617	0.640194	-0.0608718	-0.0173024	-0.0235538	-0.0571027	-0.0179452	-0.030686	-0.0151386	0.00532633	0.0136848	0.0238064	0.0108277	0.00561874	-0.0283686	-0.00299567	-0.0632624	0.00118823	0.0041115
Encephalomyocarditis virus (strain Rueckert) (EMCV)	Cardiovirus	Picornaviridae	RNA	ss_RNA+	IV	255073284	280	438	0.639269	-0.0540835	-0.0356166	-0.0224791	-0.0191528	-0.00435761	-0.0168352	-0.00682041	0.0284987	-0.00396046	0.000107554	-0.00432814	-0.00920261	0.00535365	-0.00979496	-0.0178826	-0.0161609	-0.0269404
Epstein-Barr virus (strain B95-8) (HHV-4) (Human herpesvirus 4)	Lymphocryptovirus	Herpesviridae	DNA	ds_DNA	I	1573561425	2221	2701	0.822288	-0.020719	0.00849209	-0.00981067	-0.00199767	0.0449398	-0.0128576	0.000577184	0.0435072	-0.00347078	0.00196813	0.0144296	0.0132078	-0.00709616	0.00252465	0.0639015	0.00547953	0.00155938
European bat lyssavirus 1 (strain Bat/Germany/RV9/1968) (EBLV1)	Lyssavirus	Rhabdoviridae	RNA	ss_RNA-	V	261657681	439	631	0.695721	-0.0181198	-0.0180766	-0.00862385	-0.0240107	-0.0286314	0.0229786	-0.000365667	-0.0272581	-0.0105289	-0.00180975	-0.011801	0.00744847	-0.0151114	0.00591555	-0.0570245	0.0421799	0.0129095
GB virus C	Pegivirus	Flaviviridae	RNA	ss_RNA+	IV	360274200	337	470	0.717021	-0.0230705	-0.00928668	0.00342836	-0.0554075	0.0495912	-0.00764084	-0.0254669	0.0229062	-0.0358972	-0.0101895	-0.00605387	0.0152082	-0.0250794	-0.0250186	0.0364886	0.00888007	-0.0018851
Hantaan virus (strain 76-118) (Korean hemorrhagic fever virus)	Hantavirus	Bunyaviridae	RNA	ss_RNA-	V	275865552	405	637	0.635793	0.00792262	0.000616735	-0.0263518	-0.0462129	-0.0491584	-0.00441125	0.00770754	-0.00744792	-0.0148375	-0.00266714	-0.0153783	0.010561	-0.0112675	0.0193421	-0.0788881	0.0577283	0.0186555
Hendra virus (isolate Horse/Autralia/Hendra/1994)	Henipavirus	Paramyxoviridae	RNA	ss_RNA-	V	319303308	558	836	0.667464	-0.00190889	-0.0127845	0.00713088	0.00988633	-0.0426829	0.017139	0.00174814	-6.74646e-05	-0.00745703	-0.002342	-0.015542	0.000377083	-0.0149441	0.00459252	-0.0149764	0.0157192	0.0190989
Hepatitis B virus genotype C subtype ayr (isolate Human/Japan/Okamoto/-) (HBV-C)	Orthohepadnavirus	Hepadnaviridae	DNA	ds_DNA_RT	VII	51222105	218	318	0.685535	-0.090742	0.0772396	-0.0182865	0.0512456	0.108375	-0.0259428	-0.00764751	0.0625809	-0.013068	0.0356443	0.0457636	0.0089175	0.00209279	0.0660699	0.0396911	0.0663303	0.0166011
Hepatitis C virus genotype 1a (isolate H77) (HCV)	Hepacivirus	Flaviviridae	RNA	ss_RNA+	IV	421134918	361	554	0.651625	-0.0865913	-0.00745127	-0.0057599	-0.0768823	0.0337516	-0.0299295	-0.00711843	0.0471033	-0.0148714	0.00312418	0.0382148	-0.00694014	-0.02536	-0.010543	0.0360396	-0.0134423	0.0120629
Hepatitis E virus genotype 1 (isolate Human/China/HeBei/1987) (HEV)	Orthohepevirus	Hepeviridae	RNA	ss_RNA+	IV	143134530	269	414	0.649758	-0.0668905	-0.0154696	-0.0290747	-0.0317837	0.0469023	-0.0142818	-0.0141204	0.0347181	-0.0358898	0.0022207	-0.00256718	0.00675007	-0.0156978	0.000850829	0.045752	0.0188821	0.00886306
Hepatitis delta virus genotype I (isolate D380) (HDV)	Deltavirus	Kolmioviridae	RNA	ss_RNA-	V	2091468	17	19	0.894737	0.199567	0.0239765	0.0346662	0.228927	0.131542	-0.0370091	-0.0486031	0.165073	-0.0241343	0.0544673	0.12178	-0.0593419	0.0652844	0.138259	0.241677	0.117628	-0.0687231
Horsepox virus (HSPV)	Orthopoxvirus	Poxviridae	DNA	ds_DNA	I	1411814487	2072	2490	0.832129	-0.0335387	-0.02252	-0.0168433	-0.0357776	-0.0763445	-0.00886049	-0.00387731	-0.0241445	-0.000632596	-0.0011082	-0.0198433	-0.00938836	-0.0216572	-0.0135691	-0.0977432	0.0254131	0.0155008
Human T-cell leukemia virus 1 (isolate Caribbea HS-35 subtype A) (HTLV-1)	Deltaretrovirus	Retroviridae	RNA_RT	ss_RNA_RT	VI	144226080	346	518	0.667954	-0.0862931	0.014114	-0.00728792	-0.0232066	0.0274997	-0.0116118	0.0323412	0.0204569	-0.0156004	-0.0110956	0.00572884	0.0182298	0.00309424	0.00202351	0.0502005	-0.0320473	0.0206529
Human adenovirus C serotype 2 (HAdV-2) (Human adenovirus 2)	Mastadenovirus	Adenoviridae	DNA	ds_DNA	I	289232160	991	1243	0.797265	-0.0123579	0.0251043	0.0094627	0.0170018	0.0464187	0.0172716	-0.0054532	0.0283665	0.0128863	0.0260276	0.0143952	0.0258793	-0.00576587	0.0286193	0.0449523	0.0289257	0.0105649
Human astrovirus-1 (HAstV-1)	Mamastrovirus	Astroviridae	RNA	ss_RNA+	IV	151638960	263	393	0.669211	-0.031202	0.0146525	0.0136872	-0.0251524	-0.0549384	-0.00670605	0.000347905	0.0158893	0.0131617	0.0311573	0.0238776	0.0152502	-0.00231463	-0.0132558	-0.0473675	0.00807111	0.0105309
Human betaherpesvirus 7	Roseolovirus	Herpesviridae	DNA	ds_DNA	I	1362885321	2109	2631	0.801596	-0.0374874	-0.0189964	-0.0215971	-0.045191	-0.0784776	-0.0127228	-0.00377434	-0.0259919	-0.0051428	-0.00832618	-0.0212103	-0.00304115	-0.0133933	-0.00997195	-0.10062	0.00933741	0.0163457
Human coronavirus 229E (HCoV-229E)	Alphacoronavirus	Coronaviridae	RNA	ss_RNA+	IV	2723227611	880	1549	0.568108	-0.0953703	-0.0391113	-0.0153293	-0.068978	-0.0628832	-0.0174964	-0.0183361	-0.0233449	-0.0105564	-0.00443027	-0.016715	0.00297265	-0.0226933	-0.0240102	-0.112572	-0.00610166	0.0060543
Human cytomegalovirus (strain Merlin) (HHV-5) (Human herpesvirus 5)	Cytomegalovirus	Herpesviridae	DNA	ds_DNA	I	1754717589	2240	2683	0.834886	-0.0446133	-5.55223e-05	-0.0126538	-0.0149262	0.0156977	-0.00811503	-0.00920127	0.000798039	-0.0058275	-0.0037673	-0.00601094	0.014332	-0.0110685	0.000903521	-0.00952879	0.0110913	0.00516902
Melanoplus sanguinipes entomopoxvirus (MsEPV)	Entomopoxvirus	Poxviridae	DNA	ds_DNA	I	1754717589	2240	2683	0.834886	-0.0446133	-5.55223e-05	-0.0126538	-0.0149262	0.0156977	-0.00811503	-0.00920127	0.000798039	-0.0058275	-0.0037673	-0.00601094	0.014332	-0.0110685	0.000903521	-0.00952879	0.0110913	0.00516902
Human enterovirus 70 (strain J670/71) (EV70) (EV-70)	Enterovirus	Picornaviridae	RNA	ss_RNA+	IV	219740070	244	395	0.617722	-0.0700495	-0.0447571	-0.0203208	-0.00757726	-0.0456607	-0.0247675	-0.00555679	0.0252982	-0.041694	-0.00714217	-0.000435795	-0.0196068	-0.0195038	-0.0308155	-0.0704846	-0.0122132	-0.0256768
Human hepatitis A virus genotype IB (isolate HM175) (HHAV) (Human hepatitis A virus (isolate Human/Australia/HM175/1976))	Hepatovirus	Picornaviridae	RNA	ss_RNA+	IV	220613301	235	381	0.616798	-0.0608588	-0.0549313	-0.00733801	-0.0215982	-0.0625776	-0.0184072	0.0240041	-0.0344465	-0.0187338	-0.0337415	-0.0171342	-0.00323628	-0.00642274	-0.0342579	-0.0973571	0.0237188	0.0203858
Human herpesvirus 1 (strain 17) (HHV-1) (Human herpes simplex virus 1)	Simplexvirus	Herpesviridae	DNA	ds_DNA	I	1297305807	2045	2499	0.818327	-0.0165125	0.0161765	0.00118466	0.0212126	0.0955642	-0.00752505	-0.0149266	0.0494188	-0.0120248	0.0119768	0.0304806	0.0206667	-0.0132421	0.00378726	0.0968696	0.0150581	-0.000726576
Human herpesvirus 2 (strain HG52) (HHV-2) (Human herpes simplex virus 2)	Simplexvirus	Herpesviridae	DNA	ds_DNA	I	1286345439	2047	2471	0.82841	-0.0114845	0.0157769	-0.000556625	0.0366987	0.0886184	-0.0103424	-0.0122395	0.045216	-0.0126548	0.00662417	0.0274482	0.0219415	-0.0148582	0.00399915	0.103709	0.00953553	0.00379022
Human herpesvirus 7 (strain RK) (HHV-7) (Human T lymphotropic virus)	Rhadinovirus	Herpesviridae	DNA	ds_DNA	I	1286345439	2047	2471	0.82841	-0.0114845	0.0157769	-0.000556625	0.0366987	0.0886184	-0.0103424	-0.0122395	0.045216	-0.0126548	0.00662417	0.0274482	0.0219415	-0.0148582	0.00399915	0.103709	0.00953553	0.00379022
Human herpesvirus 6A (strain Uganda-1102) (HHV-6 variant A) (Human B lymphotropic virus)	Roseolovirus	Herpesviridae	DNA	ds_DNA	I	1552680063	2204	2740	0.80438	-0.0346788	-0.00660487	-0.0181724	-0.0206807	-0.0362476	-0.00544646	-0.0085429	-0.0145496	-0.00552354	-0.00770867	-0.0122975	0.0084292	-0.0170723	0.00701168	-0.0592542	0.0178245	0.0208853
Human herpesvirus 8 type P (isolate GK18) (HHV-8) (Kaposi's sarcoma-associated herpesvirus)	Rhadinovirus	Herpesviridae	DNA	ds_DNA	I	1319886543	1993	2494	0.799118	-0.0493716	-0.0192221	-0.0197202	-0.0328631	0.00659115	-0.0225279	-0.00435861	0.00765008	-0.0206684	-0.0127701	0.00256482	-0.00206265	-0.00819499	-0.0167662	-0.00431351	-0.000874596	0.00122362
Human immunodeficiency virus type 1 group M subtype B (isolate HXB2) (HIV-1)	Lentivirus	Retroviridae	RNA_RT	ss_RNA_RT	VI	114985158	281	409	0.687042	-0.0138876	0.00449074	-0.0229762	-0.0627676	-0.0321242	-0.00959558	-0.0143733	0.00577875	0.032619	0.0139398	-0.0086937	0.0262327	0.007642	-0.0102921	-0.0490545	-0.0123266	0.0021815
Human lung-associated vientovirus LT	Torbevirus	Redondoviridae	DNA	ss_DNA	II	20494938	114	185	0.616216	-0.0655843	0.0239765	0.0270904	-0.0210731	-0.0199734	0.000869712	-0.0183001	0.0135583	0.028896	0.03174	-0.0221597	0.0164157	-0.0483519	0.0170473	-0.0310505	0.0267191	0.0600647
Human metapneumovirus (strain CAN97-83) (HMPV)	Metapneuomovirus	Paramyxoviridae	RNA	ss_RNA-	V	215152920	439	669	0.656203	-0.0484392	-0.0362073	-0.0339144	-0.0376554	-0.0600334	-0.0202158	-0.000615528	-0.0324592	-0.0166289	0.00446262	-0.0197908	-0.00671031	-0.014132	-0.0150383	-0.0735498	0.00368695	0.00867624
Human papillomavirus type 1 (Human papillomavirus type 1a)	Mupapillomavirus	Papillomaviridae	DNA	ds_DNA	I	28900134	155	231	0.670996	-0.022905	0.0160258	-0.0320905	-0.0232484	-0.0279242	0.0310977	0.0207038	0.0117581	-0.0253345	0.0174136	-0.0105335	6.40538e-05	-0.00642274	0.0152471	-0.00989838	0.0385703	0.0203858
Human papillomavirus type 16	Alphapapillomavirus	Papillomaviridae	DNA	ds_DNA	I	39159240	215	360	0.597222	-0.106368	-0.031692	0.00291094	-0.0706181	-0.0404981	-0.0177429	-0.0198492	0.0153009	-0.0176478	0.0131274	0.0166389	0.00775076	-0.00161459	-0.00676916	-0.0339549	-0.000195382	-0.00163049
Human papillomavirus type 2a	Alphapapillomavirus	Papillomaviridae	DNA	ds_DNA	I	55115625	276	395	0.698734	-0.0534753	-0.0116356	0.00779369	-0.0187249	-0.0205451	-0.00866635	-0.0162581	0.00620711	-0.00657329	0.0114223	0.00195616	0.00265272	-0.0181918	-0.00108553	0.0216327	-0.0142839	-0.0013377
Human parainfluenza virus 1 strain Washington/1964	Respirovirus	Paramyxoviridae	RNA	ss_RNA-	V	301624518	606	893	0.678611	-0.0414073	0.000816121	-0.027036	-0.00621334	-0.0571361	-0.00543311	-0.0112636	-0.0166741	0.00044046	0.00209999	-0.00986342	0.0071692	-0.00925324	0.0101522	-0.0716785	-0.00110874	0.0164577
Human parechovirus 2 (strain Williamson) (HPeV-2) (Echovirus 23)	Parechovirus	Picornaviridae	RNA	ss_RNA+	IV	235050909	254	417	0.609113	-0.0785943	-0.00291854	-0.00751857	-0.0644323	-0.0833426	-0.0246668	0.00914762	0.00471603	-0.00267353	0.0244406	-0.00836671	0.0196855	-0.016414	-0.0221901	-0.0912881	-0.0153735	0.00118567
Human parvovirus B19 (strain HV) (HPV B19)	Erythrovirus	Parvoviridae	DNA	ss_DNA	II	54666399	198	310	0.63871	-0.0845091	-0.0310135	0.0292842	-0.0783155	-0.0402144	-0.0281171	-0.0061321	-0.0232968	-0.00752033	0.00661426	0.0171816	0.0294612	-0.00959564	-0.0391128	-0.0815945	-0.059159	-0.0339741
Human respiratory syncytial virus B (strain B1)	Orthopneumovirus	Pneumoviridae	RNA	ss_RNA-	V	270181308	491	795	0.61761	-0.103463	-0.0447706	-0.0363424	-0.0795309	-0.0982185	-0.0216314	-0.0106113	-0.029861	-0.00468613	0.00245464	-0.0152623	-0.0145658	-0.0260769	-0.0236583	-0.109748	3.43726e-05	-0.0076648
Human rhinovirus A serotype 89 (strain 41467-Gallo) (HRV-89)	Enterovirus	Picornaviridae	RNA	ss_RNA+	IV	235399920	232	420	0.552381	-0.0864861	-0.0492254	-0.029317	-0.0661626	-0.0600427	-0.0162898	-0.000410373	-0.0442183	-0.0124512	-0.0275882	-0.029918	-0.0201853	-0.00773492	-0.0437413	-0.0923867	-0.0253984	0.00657806
Influenza A virus (strain A/Puerto Rico/8/1934 H1N1)	Influenzavirus A	Orthomyxoviridae	RNA	ss_RNA-	V	410857929	963	1329	0.724605	-0.00419393	0.017632	-0.0107796	-0.029201	-0.0355718	0.0151668	0.00171496	-0.0200923	-0.0141794	-0.0054377	-0.00625013	0.00138686	-0.00850143	0.00248289	-0.0555523	0.0111207	0.00472972
Influenza B virus (strain B/Lee/1940)	Influenzavirus B	Orthomyxoviridae	RNA	ss_RNA-	V	242344518	756	1012	0.747036	-0.0534526	0.0101814	-0.0299277	-0.0195023	-0.0123455	-0.00121116	0.000363956	-0.0100211	-0.019706	0.00976628	-0.00648068	0.0141088	-0.0153768	0.00877017	-0.0307723	0.000682173	0.00931817
Influenza C virus (strain C/Yamagata/1964)	Influenzavirus C	Orthomyxoviridae	RNA	ss_RNA-	V	242344518	756	1012	0.747036	-0.0534526	0.0101814	-0.0299277	-0.0195023	-0.0123455	-0.00121116	0.000363956	-0.0100211	-0.019706	0.00976628	-0.00648068	0.0141088	-0.0153768	0.00877017	-0.0307723	0.000682173	0.00931817
Influenza C virus (strain C/Ann Arbor/1/1950)	Influenzavirus C	Orthomyxoviridae	RNA	ss_RNA-	V	104456715	376	540	0.696296	-0.0465595	0.0115591	-0.0245159	0.0128754	-0.0380299	0.000129224	-0.00349036	-0.0134411	-0.00767273	-0.00095534	0.00199163	0.00456789	-0.0220931	0.0126044	-0.0267785	0.0424972	0.00834452
Isfahan virus (ISFV)	Vesiculovirus	Rhabdoviridae	RNA	ss_RNA-	V	246815475	433	626	0.691693	-0.0283497	-0.0314203	-0.0144572	-0.0359586	-0.0494922	-0.0181327	0.00130443	-0.0292917	-0.0255907	-0.00574666	-0.019373	-0.0186765	-0.0115654	-0.0147121	-0.0612975	0.0267751	0.0126077
JC polyomavirus (JCPyV) (JCV)	Polyomavirus	Polyomaviridae	DNA	ds_DNA	I	29387508	167	234	0.713675	0.0480521	0.01674	-0.00196882	0.00775996	-0.0421353	0.0217878	-0.00880215	-0.0226245	0.0446128	0.0128572	-0.000336952	0.0103099	0.0286494	0.0256407	-0.0486896	0.0194826	0.0407296
Japanese encephalitis virus (strain Jaoars982) (JEV)	Flavivirus	Flaviviridae	RNA	ss_RNA+	IV	549731070	353	532	0.663534	-0.0418172	0.0113503	-0.00811456	-0.0222615	-0.0195277	0.00696003	-0.0175574	0.0108845	0.0100308	0.0345624	-0.00448289	0.0174555	-0.015078	-0.00686835	-0.0216922	0.0222628	0.032584
Junin mammarenavirus (JUNV) (Junn mammarenavirus)	Arenavirus	Arenaviridae	RNA	ss_RNA-	V	236914167	349	524	0.666031	-0.00340206	-0.00897037	0.00293953	-0.00759948	-0.048446	0.00753028	0.0095624	-0.0191853	-0.0153892	-0.00634213	-0.0018729	-0.00341348	0.00223786	-0.00451058	-0.0943004	0.0407521	0.0341851
KI polyomavirus (isolate Stockholm 60) (KIPyV)	Polyomavirus	Polyomaviridae	DNA	ds_DNA	I	31976109	169	248	0.681452	0.00717157	0.00925385	-0.0110742	-0.0106386	0.0313417	0.0108754	-0.00143333	0.0217058	0.052052	0.0134439	-0.00343467	0.0208468	0.014827	-0.00782408	-0.00532151	0.0261474	-0.00268541
Lagos bat virus (LBV)	Lyssavirus	Rhabdoviridae	RNA	ss_RNA-	V	255394992	422	619	0.681745	-0.0399281	-0.0215906	-0.0103378	-0.0570369	-0.0395183	0.00461535	-0.00213474	-0.01973	-0.0141084	-0.0109827	-0.00799383	0.0168663	-0.011318	0.0042051	-0.0623111	0.0462077	0.0204962
Lake Victoria marburgvirus (strain Musoke-80) (MARV) (Marburg virus (strain Kenya/Musoke/1980))	Marburgvirus	Filoviridae	RNA	ss_RNA-	V	331018131	544	828	0.657005	-0.0489662	-0.0367509	-0.01712	0.00175527	-0.0286314	-0.0108328	-0.00320929	-0.0132654	-0.00329848	0.00134597	-0.00396368	0.00474356	-0.00519337	-0.0124466	-0.0499848	0.0100504	0.0100486
Langat virus	Flavivirus	Flaviviridae	RNA	ss_RNA+	IV	454621896	360	488	0.737705	-0.0484392	0.0375332	-0.00520622	0.0574755	0.0390378	-0.0114907	-0.0103256	0.0470511	0.0157381	0.028949	0.0165166	0.0411366	-0.0272196	0.0242243	0.0455045	0.0594145	0.043717
Lassa virus (strain Mouse/Sierra Leone/Josiah/1976) (LASV)	Arenavirus	Arenaviridae	RNA	ss_RNA-	V	246495150	380	577	0.658579	-0.0642512	-0.0223884	-0.0328979	-0.00699459	-0.0448791	-0.0203619	0.00504492	-0.00653539	-0.011779	-0.0088049	0.0150689	0.00718172	-0.019447	-0.00948413	-0.0948429	0.0318563	0.0149678
Louping ill virus (Li)	Flavivirus	Flaviviridae	RNA	ss_RNA+	IV	458042724	362	492	0.735772	-0.0168727	0.0482334	0.0179671	0.0362399	0.0304117	0.00689793	-0.0129737	0.0366634	0.0150221	0.01164	0.0183464	0.0522971	-0.0297994	0.0211501	0.0270363	0.0462254	0.0310393
Lymphocytic choriomeningitis virus (strain Armstrong) (LCMV)	Arenavirus	Arenaviridae	RNA	ss_RNA-	V	233399457	363	538	0.674721	0.0145046	-0.00548293	-0.0158821	-0.0053863	-0.0751288	-0.0205273	0.0156367	-0.0302416	0.00305403	-0.0217769	-0.0129292	-0.0058087	-0.0195251	-0.00748066	-0.0886717	0.0336622	0.0340606
Machupo virus (MACV)	Arenavirus	Arenaviridae	RNA	ss_RNA-	V	243546933	347	530	0.654717	-0.0123555	-0.0183683	-0.00794331	-0.015747	-0.0579514	0.0181054	-0.00711843	-0.0227657	0.00477925	-0.0121597	-0.0120035	-0.000389922	-0.0100762	-0.00835963	-0.0993316	0.0171254	0.0251633
Mayaro virus (strain Brazil) (MAYV)	Alphavirus	Togaviridae	RNA	ss_RNA+	IV	340439625	412	644	0.639752	-0.052589	-0.0160001	-0.0211613	-0.0251524	-0.00418084	-0.0110767	-0.0236031	-0.00427391	-0.0020481	0.0121013	-0.00811537	0.00796581	-0.0251585	0.00498434	-0.0244071	-0.00364217	0.010123
Measles virus (strain Ichinose-B95a) (MeV) (Subacute sclerose panencephalitis virus)	Morbilivirus	Paramyxoviridae	RNA	ss_RNA-	V	280537560	526	772	0.681347	-0.0400497	-0.022634	-0.011614	0.00293396	-0.0543223	-0.00769688	0.00861756	-0.00378135	-0.00844613	-0.00407451	-0.00962972	0.00741561	-6.93757e-05	-0.0139163	-0.0670921	0.0196181	0.000759145
Merkel cell polyomavirus	Polyomavirus	Polyomaviridae	DNA	ds_DNA	I	19586544	156	215	0.725581	-0.00878356	-0.00311464	-0.040463	-0.0301152	-0.0424563	0.0268088	0.0020881	-0.00361812	-0.015616	0.0300294	-0.0139555	0.000565947	0.00398015	0.0183041	0.00832948	-0.0141969	-0.0180319
Mokola virus (MOKV)	Lyssavirus	Rhabdoviridae	RNA	ss_RNA-	V	258263418	418	622	0.672026	-0.0282456	-0.0205968	-0.00962285	-0.0401618	-0.0495373	0.0205837	0.0133106	-0.0266942	-0.015322	-0.0123358	-0.0168865	0.00444798	-0.0184042	-0.0119481	-0.0477655	0.038431	0.00444759
Molluscum contagiosum virus subtype 1 (MOCV) (MCVI)	Molluscipoxvirus	Poxviridae	DNA	ds_DNA	I	1285585530	2018	2429	0.830795	-0.00812544	0.0223858	-0.00878496	0.0230496	0.0450016	-0.000943427	-0.00654566	0.0128156	-0.00743329	0.0116213	0.00743508	0.0185704	-0.0144753	0.0211457	0.0320632	0.0393492	0.0241664
Monkeypox virus (strain Zaire-96-I-16) (MPX)	Orthopoxvirus	Poxviridae	DNA	ds_DNA	I	1349273616	2055	2468	0.832658	-0.026411	-0.0195586	-0.0137907	-0.040474	-0.0754209	-0.00705538	-0.00313113	-0.0227844	0.00248901	0.000374438	-0.0199462	-0.00823391	-0.0196782	-0.0148122	-0.0980999	0.0219953	0.0160726
Mumps virus (strain Miyahara vaccine) (MuV)	Rubulavirus	Paramyxoviridae	RNA	ss_RNA-	V	306450000	522	788	0.662437	-0.107474	-0.0272712	-0.0237117	-0.0259751	-0.0391356	-0.00804294	-0.000474802	-0.0131797	-0.0045265	-0.00658439	-0.00656251	-0.00185526	-0.00646245	0.00635209	-0.0497671	0.0235997	0.00881696
Murray valley encephalitis virus (strain MVE-1-51) (MVEV)	Flavivirus	Flaviviridae	RNA	ss_RNA+	IV	488325102	349	531	0.65725	-0.0296252	-0.00536666	-0.0186726	-0.0138402	-0.00406772	0.0109821	-0.0350285	-0.0026902	0.00349489	0.0305403	-0.0102647	0.0153187	-0.0242535	-0.0173007	-0.0386605	0.00190081	0.0127248
Nipah virus	Henipavirus	Paramyxoviridae	RNA	ss_RNA-	V	319093692	569	839	0.678188	-0.0120254	-0.0147479	-0.00515058	-0.0128984	-0.0435816	0.0163384	-0.00557989	-0.0110718	-0.0103218	-0.00511691	-0.0158524	-0.00701631	-0.0222068	-0.0133967	-0.0431012	0.000785374	0.00685825
Norwalk virus (strain GI/Human/United States/Norwalk/1968) (Hu/NV/NV/1968/US)	Norovirus	Caliciviridae	RNA	ss_RNA+	IV	144486876	261	399	0.654135	-0.0604974	-0.0036193	-0.028909	-0.0858928	-0.00434156	-0.0140416	-0.0226665	-0.0139503	-0.0213398	-0.0119898	-0.0139289	-0.00746869	-0.0127	-0.0277523	-0.0284306	-0.0124041	-0.00532257
O'nyong-nyong virus (strain Gulu) (ONNV)	Alphavirus	Togaviridae	RNA	ss_RNA+	IV	363129333	429	661	0.649017	-0.0488835	-0.00746356	-0.0208799	-0.0364094	0.00487169	-0.0225682	-0.0167082	-0.00605628	-0.0096935	0.00267357	-0.00187709	0.015705	-0.0221566	-0.0175766	-0.0271276	0.00841223	-0.0030571
Orf virus (strain Goat/Texas/SA00/2000) (OV-SA00) (Orf virus-San Angelo 2000)	Parapoxvirus	Poxviridae	DNA	ds_DNA	I	839572212	1669	1980	0.842929	-0.0197315	0.0062954	-0.00836376	0.0117464	0.0205007	-0.00864922	-0.00700869	-0.000901771	-0.0156089	-0.000694362	-0.0032312	0.010945	-0.0172217	0.0127933	0.0118569	0.0273318	0.0158137
Parainfluenza virus 5 (strain W3) (PIV5) (Simian virus 5)	Rubulavirus	Paramyxoviridae	RNA	ss_RNA-	V	296899200	510	785	0.649682	-0.0754539	-0.0491854	-0.0400652	-0.0593745	-0.0466545	-0.00598167	-0.0167306	-0.0175899	-0.0196674	-0.00167177	0.00237855	-0.0115331	0.00383327	-0.020741	-0.0654583	-0.0119142	-0.00497812
Pichinde mammarenavirus (PICV) (Pichind mammarenavirus)	Arenavirus	Arenaviridae	RNA	ss_RNA-	V	224566425	357	520	0.686538	-0.0180002	-0.0146354	-0.0174215	0.0251844	-0.0516729	0.0175922	-0.00482434	-0.0289637	-0.0133118	-0.00222869	-0.0231721	-0.0178672	-0.014453	-0.00704154	-0.0884447	0.0411026	0.00040128
Poliovirus type 1 (strain Mahoney)	Enterovirus	Picornaviridae	RNA	ss_RNA+	IV	235280658	251	435	0.577011	-0.0584156	-0.0409714	-0.0387847	-0.070847	-0.0640258	-0.0080629	-0.0247225	-0.0146643	-0.00414339	-0.00704332	-0.0242175	0.00334468	-0.00518142	-0.0380409	-0.111376	-0.0233035	-0.023947
Punta toro phlebovirus	Phlebovirus	Bunyaviridae	RNA	ss_RNA-	V	300755970	452	673	0.67162	0.00360763	-0.0181369	-0.00107584	-0.0388276	-0.050121	0.00836777	-0.0109963	-0.0294876	-0.0214925	-0.00691575	-0.024141	-0.00976924	-0.0234491	-0.010614	-0.0726977	-9.69611e-06	0.0167469
Rabies virus (strain Pasteur vaccins / PV) (RABV)	Lyssavirus	Rhabdoviridae	RNA	ss_RNA-	V	258218016	440	630	0.698413	-0.0100004	-0.0114337	-0.0097669	-0.0180939	-0.0235485	0.0222351	0.00944929	-0.00993511	-0.0117067	0.00254358	-0.00947665	0.0211825	-0.0109839	0.00104455	-0.046202	0.0268894	0.0118012
Rift valley fever virus (strain ZH-548 M12) (RVFV)	Phlebovirus	Bunyaviridae	RNA	ss_RNA-	V	274770309	414	606	0.683168	-0.00803461	-0.0109038	-0.000503865	-0.0111798	-0.0319092	0.032404	-0.0122743	-0.0142533	-0.00443448	-0.00555935	-0.0122373	-0.00198051	-0.0215109	-0.0107643	-0.0809375	-0.000513038	0.0134948
Rosavirus A2 (isolate Human/Gambia/GA7403/2008) (RoV-A2)	Rosavirus	Picornaviridae	RNA	ss_RNA+	IV	299417760	303	460	0.658696	-0.0793989	-0.0205867	-0.0250486	-0.0714297	0.00765585	-0.0174012	-0.0058224	-0.0212011	-0.00987409	-0.0239641	-0.0119101	-0.0138873	-0.0104731	-0.0337549	-0.0363981	-0.0231917	0.00614317
Ross river virus (strain NB5092) (RRV)	Alphavirus	Togaviridae	RNA	ss_RNA+	IV	331130916	396	614	0.644951	-0.0393135	-0.0106031	-0.0159814	-0.042212	0.0200437	-0.000840943	-0.0163451	-0.000737934	0.0059854	0.0320455	-0.0015707	0.0253355	-0.0236696	-0.00531343	-0.0233525	-0.00987667	-0.00622314
Rotavirus A (isolate RVA/Monkey/South Africa/SA11-H96/1958/G3P5B[2]) (RV-A) (Simian Agent 11 (isolate SI/South Africa/H96/58))	Rotavirus	Reoviridae	RNA	ds_RNA	III	190570215	594	935	0.635294	-0.0741836	-0.040687	-0.0274386	-0.0749807	-0.0822244	-0.0288576	-0.0112087	-0.0315125	-0.0159829	-0.0148751	-0.0238503	0.00820938	0.000767127	-0.0207858	-0.115161	-0.000549941	-0.00117188
Rotavirus C (isolate RVC/Human/United Kingdom/Bristol/1989) (RV-C)	Rotavirus	Reoviridae	RNA	ds_RNA	III	188335437	580	923	0.628386	-0.0763441	-0.0333357	-0.0334058	-0.0481922	-0.0591697	-0.0154895	-0.0172022	-0.023003	-0.0146921	-0.00273515	-0.0310529	-0.00137087	-0.00882624	-0.0170985	-0.106588	0.00926195	0.0134025
Rotavirus X (strain RVX/Human/China/NADRV-J19/1997/GXP[X]) (RV ADRV-N) (Rotavirus (isolate novel adult diarrhea rotavirus-J19))	Rotavirus	Reoviridae	RNA	ds_RNA	III	194602242	564	852	0.661972	-0.0290931	-0.0136772	-0.0296152	-0.0616147	-0.0675281	0.00387001	-0.00652394	-0.0167073	0.00189326	8.6869e-05	-0.0229097	0.00377693	-0.0126109	-0.00579251	-0.0915815	0.00391685	0.00553428
Rubella virus (strain Therien) (RUBV)	Rubivirus	Togaviridae	RNA	ss_RNA+	IV	179129079	299	396	0.755051	-0.0345073	0.0334521	0.0156213	0.0784437	0.131917	0.01384	-0.0331233	0.0805439	0.0143308	0.0261344	0.0328408	0.0428253	-0.018776	0.00972952	0.124593	-0.0133409	-0.000611689
Sagiyama virus (SAGV)	Alphavirus	Togaviridae	RNA	ss_RNA+	IV	332874402	396	617	0.641815	-0.0614909	0.00955817	-0.0200137	-0.0482603	0.0139953	-0.000840943	-0.0102967	0.0012782	0.016066	0.0219649	-0.00358683	0.0334	-0.0317341	0.00275109	-0.0132719	-0.00181215	-0.0183199
Variola virus	Orthopoxvirus	Poxviridae	DNA	ds_DNA	I	332874402	396	617	0.641815	-0.0614909	0.00955817	-0.0200137	-0.0482603	0.0139953	-0.000840943	-0.0102967	0.0012782	0.016066	0.0219649	-0.00358683	0.0334	-0.0317341	0.00275109	-0.0132719	-0.00181215	-0.0183199
Saint Louis encephalitis virus	Flavivirus	Flaviviridae	RNA	ss_RNA+	IV	466651500	342	510	0.670588	-0.0791201	0.00516282	-0.00597721	0.00474188	0.0275636	-0.0194161	-0.0272761	0.0221752	-0.00417168	0.0161936	0.0181606	0.0141178	-0.018013	-0.0122504	-0.0161862	0.00316606	0.0165849
Salivirus A (isolate Human/Nigeria/NG-J1/2007) (SV-A)	Salivirus	Picornaviridae	RNA	ss_RNA+	IV	316401972	334	496	0.673387	-0.0780523	-0.0432013	-0.0407628	-0.0511024	0.0188729	-0.0446031	0.0044089	-0.00747132	-0.0510055	-0.0378292	-0.0190746	-0.018378	-0.000506	-0.0280787	0.016047	-0.00431409	-0.0036629
Sapovirus (strain GII/Human/Japan/Sakai C12/2001) (SaV) (Sapporo virus)	Sapovirus	Caliciviridae	RNA	ss_RNA+	IV	262621524	313	508	0.616142	-0.0948051	-0.0164275	-0.0366593	-0.0858536	-0.0240962	-0.0205176	-0.0191247	0.0156197	-0.0189808	-0.0213933	0.0193266	-0.00945527	-0.0105762	-0.0330455	-0.0428006	-0.0318255	-0.0256392
Semliki forest virus (SFV)	Alphavirus	Togaviridae	RNA	ss_RNA+	IV	328924722	399	618	0.645631	-0.0498688	0.00727025	-0.03222	-0.00642465	0.0136221	-0.0131081	-0.0184221	-0.0069283	0.00177871	0.0197743	0.0264807	0.00906858	-0.0297707	0.00662108	-0.0237339	0.0180611	0.00572354
Seoul virus (strain 80-39)	Hantavirus	Bunyaviridae	RNA	ss_RNA-	V	261306216	390	606	0.643564	0.00397494	0.000560569	-0.0245625	-0.0348472	-0.0454555	-0.0108383	-0.00521471	0.00322768	-0.0165586	-0.00476134	-0.0125178	0.0129722	-0.0104731	0.00465058	-0.0951001	0.0425594	0.0159876
Severe acute respiratory syndrome coronavirus (SARS-CoV)	Betacoronavirus	Coronaviridae	RNA	ss_RNA+	IV	3249874794	1100	1741	0.631821	-0.0792962	-0.027788	-0.00574793	-0.0489391	-0.039319	-0.00135579	-0.0106979	-0.00952041	-0.00593741	8.81036e-05	-0.0051756	0.00749103	-0.00704988	-0.028974	-0.0941654	0.00288478	0.0210524
Severe acute respiratory syndrome coronavirus 2 (2019-nCoV) (SARS-CoV-2)	Betacoronavirus	Coronaviridae	RNA	ss_RNA+	IV	3367415331	1082	1775	0.609577	-0.0742676	-0.0432306	-0.0110099	-0.0756097	-0.0506308	0.00033808	-0.0159521	-0.01546	0.00736486	-0.00095534	-0.00691954	0.00644759	-0.0169413	-0.0265909	-0.0954223	-0.0117356	0.0107116
Simian foamy virus (isolate chimpanzee) (SFVcpz)	Spumavirus	Retroviridae	RNA_RT	ss_RNA_RT	VI	130480833	359	554	0.648014	-0.0691241	0.00128236	-0.0232272	-0.015747	0.00318396	-0.0146457	0.0016152	-0.0140321	-0.0148714	0.0096744	0.00546374	-0.0134904	-0.00570935	-0.00617622	-0.00107828	0.00402494	-0.0119546
Sindbis virus (SINV)	Alphavirus	Togaviridae	RNA	ss_RNA+	IV	383992101	424	648	0.654321	-0.0479931	0.000350455	-0.0264535	-0.041746	0.0319013	-0.015951	-0.0177865	0.0197216	-0.0076988	0.0149193	0.009299	0.0130772	-0.0297335	-0.00452437	-0.0110197	-0.00923362	-0.0132532
Southampton virus (strain GI/Human/United Kingdom/Southampton/1991) (SHV) (Hu/NV/SHV/1991/UK)	Norovirus	Caliciviridae	RNA	ss_RNA+	IV	145297605	276	401	0.688279	-0.0627379	-0.00904149	-0.0114014	-0.044939	0.0134826	-0.00801976	-0.0139211	0.000683845	-0.00959589	-0.00894135	0.00643554	-0.0102089	-0.00390456	-0.0305092	-0.0105565	-0.0294203	-0.0109197
Thogotovirus dhoriense	Thogotovirus	Orthomyxoviridae	RNA	ss_RNA-	V	92220042	348	525	0.662857	-0.0390939	0.0271455	0.000600039	-0.0380567	-0.0298763	0.00260273	-0.0159234	-0.00109811	-0.00195173	0.0225798	-0.00557221	0.00819624	0.000717194	-0.0172169	-0.0647205	0.0102802	-0.00989961
Tick-borne powassan virus (strain LB) (POWV) (Powassan virus)	Flavivirus	Flaviviridae	RNA	ss_RNA+	IV	445278435	348	483	0.720497	-0.039581	0.0174245	-0.0177499	0.0364617	0.0422707	-0.00670605	-0.0166621	0.0283003	0.00371169	0.00450826	-0.0133554	0.0315672	-0.0215297	-0.0124368	0.0131755	0.0373661	0.0271
Torque teno virus (strain VT416) (TTV)	Alphatorquevirus	Anelloviridae	DNA	ss_DNA	II	36048756	149	227	0.656388	-0.0561146	-0.00774694	0.00720407	-0.000713296	-0.0100302	-0.0142818	0.00868852	-0.00443417	-0.00140707	0.0322135	0.00246156	-0.00725855	0.00136398	-0.000945148	-0.0357853	-0.0102127	-0.0166398
Toscana virus (Tos)	Phlebovirus	Bunyaviridae	RNA	ss_RNA-	V	208200207	310	450	0.688889	0.00120523	-0.0113224	0.00804866	-0.0153811	-0.0714885	-0.00302054	-0.013468	-0.0259995	0.0125569	-0.00458265	-0.00598439	-0.00258513	-0.00998174	-0.00899695	-0.0588146	0.0103391	0.0123579
Vaccinia virus (strain Western Reserve) (VACV) (Vaccinia virus (strain WR))	Orthopoxvirus	Poxviridae	DNA	ds_DNA	I	1124661615	1871	2195	0.852392	-0.0306316	-0.0212966	-0.0166096	-0.0371955	-0.0762019	-0.00665972	-0.00325283	-0.0256311	-0.00193786	-0.00215883	-0.0199111	-0.00685781	-0.0211506	-0.0137344	-0.0996203	0.0280702	0.0170093
Varicella-zoster virus (strain Dumas) (HHV-3) (Human herpesvirus 3)	Varicellovirus	Herpesviridae	DNA	ds_DNA	I	1465433808	2097	2690	0.779554	-0.0548325	-0.0148705	-0.0136431	-0.0360769	-0.011481	-0.0192209	-0.00940602	0.00672415	-0.00880781	-0.00330986	-1.19341e-05	0.00598665	-0.0108605	-0.0132672	-0.0325998	-0.00152391	-0.00282653
Variola virus (isolate Human/India/Ind3/1967) (VARV) (Smallpox virus)	Orthopoxvirus	Poxviridae	DNA	ds_DNA	I	1300358445	2034	2460	0.826829	-0.0316247	-0.0205416	-0.0138091	-0.0383699	-0.0780638	-0.013019	-0.00380146	-0.021217	-0.000934895	0.000325946	-0.0182675	-0.00966472	-0.0212723	-0.0140384	-0.0995468	0.022786	0.0154777
Venezuelan equine encephalitis virus (strain P676) (VEEV)	Alphavirus	Togaviridae	RNA	ss_RNA+	IV	346648443	415	634	0.654574	-0.0484907	-0.00816483	-0.0141389	-0.0308727	0.00267977	-0.0369498	-0.00750725	0.00484094	0.0170208	0.015447	0.00845471	0.0169791	-0.0265735	0.00441607	-0.0308726	0.023932	-0.0100147
Vesicular stomatitis Indiana virus (strain San Juan) (VSIV)	Vesiculovirus	Rhabdoviridae	RNA	ss_RNA-	V	233108730	416	602	0.69103	-0.0148532	0.0105937	-0.0223436	-0.00300334	-0.0411383	0.0132798	0.00976261	0.00436123	0.00864481	0.00523962	0.00221837	0.00486045	-0.0170172	0.0039592	-0.0708453	0.0133363	0.0343897
WU polyomavirus (WUPyV)	Polyomavirus	Polyomaviridae	DNA	ds_DNA	I	31645677	176	236	0.745763	-0.0112428	0.0407306	-0.0336613	0.0277322	0.0112038	-0.0110767	-0.019757	0.0284184	0.0258365	0.0486398	0.0265	0.0416197	0.0161877	0.0415228	0.0275159	0.0338578	0.0466615
West Nile virus (WNV)	Flavivirus	Flaviviridae	RNA	ss_RNA+	IV	489917190	350	531	0.659134	-0.0403374	-0.00843748	-0.0348605	0.00924691	-0.011938	-0.00997469	-0.0261312	0.014784	-0.00159434	0.0186484	0.000635713	0.021557	-0.0289614	-0.00644608	-0.0308462	0.0122826	0.0166701
Western equine encephalitis virus (WEEV)	Alphavirus	Togaviridae	RNA	ss_RNA+	IV	338010534	409	623	0.656501	-0.0742359	0.000666524	-0.0254019	-0.0172629	0.00799865	-0.0128025	-0.00126587	-0.00831731	0.00598938	0.023985	-0.00283923	-0.000170289	-0.0204247	-0.00680067	-0.0333815	0.00538149	-0.00363439
Yaba monkey tumor virus (strain VR587) (YMTV)	Orthopoxvirus	Poxviridae	DNA	ds_DNA	I	1055561925	1876	2335	0.803426	-0.0412034	-0.016291	-0.0119714	-0.0343038	-0.0965631	-0.0132144	-0.0070169	-0.0340099	-0.00841122	-0.00129474	-0.0230144	-0.0105614	-0.0236413	-0.00595516	-0.118993	0.0308453	0.0346283
Yellow fever virus (strain 17D vaccine) (YFV)	Flavivirus	Flaviviridae	RNA	ss_RNA+	IV	451909746	337	492	0.684959	-0.0286227	0.00563331	0.0320981	0.0152648	0.0343226	-0.00318414	-0.0025983	0.0195015	0.00969059	0.0325288	-0.00434837	0.042353	-0.0244507	0.00604133	-0.0312706	0.0495381	0.042657
Zaire ebolavirus (strain Mayinga-76) (ZEBOV) (Zaire Ebola virus)	Ebolavirus	Filoviridae	RNA	ss_RNA-	V	320289936	557	807	0.690211	-0.0349833	-0.0071572	-0.00311327	0.0170224	-0.0475314	0.00488784	-0.00688681	0.00727372	0.00226794	0.00715268	0.00789958	0.00621234	-0.00110051	0.00122758	-0.061498	0.0206152	0.000406772
Zika virus (ZIKV)	Flavivirus	Flaviviridae	RNA	ss_RNA+	IV	467944854	360	512	0.703125	-0.054693	0.0301085	0.00286583	0.00996072	0.0167468	0.0106202	-0.015662	0.0120609	-0.0188581	0.0109022	-0.0153326	0.00654047	-0.0159277	-0.00797946	-0.0175746	0.0210863	0.0206886
