## Supplemental Table 5 for "Global Landscape of Human Kinase Motifs in Viral Proteomes"

### Sheet: AB_TimeCourse
Time	log2Intens
4	8.9292
12	13.4587
16	16.4235
20	18.0626
24	18.8987
8	11.0546

### Sheet: PH_TimeCourse
Time	log2Intens
4	7.44689
8	9.25011
12	11.3892
16	14.7956
20	16.7351
24	17.5906

### Sheet: AB_Inhibitor
GROUP	log2Intens
MAPi	18.9485
Rux	19.3937
SINV	19.5748

### Sheet: PH_Inhibitor
GROUP	log2Intens
MAPi	11.7888
Rux	13.0882
SINV	13.1649
